# Efficient genome replication in influenza A virus requires NS2 and sequence beyond the canonical promoter

**DOI:** 10.1101/2024.09.10.612348

**Authors:** Sharmada Swaminath, Marisa Mendes, Yipeng Zhang, Kaleigh A. Remick, Isabel Mejia, Melissa Güereca, Aartjan J.W. te Velthuis, Alistair B. Russell

## Abstract

Influenza A virus encodes promoters in both the sense and antisense orientations. These support the generation of new genomes, antigenomes, and mRNA transcripts. Using minimal replication assays—transfections with viral polymerase, nucleoprotein, and a genomic template—the influenza promoter sequences were identified as 13nt at the 5’ end of the viral genomic RNA (U13) and 12nt at the 3’ end (U12). Other than the fourth 3’ nucleotide, the U12 and U13 sequences are identical between all eight RNA molecules that comprise the segmented influenza genome. Despite possessing identical promoters, individual segments can exhibit different transcriptional dynamics during infection. However flu promoter sequences were defined in experiments without influenza NS2, a protein which modulates transcription and replication differentially between genomic segments. This suggests that the identity of the “complete” promoter may depend on NS2. Here we assess how internal sequences of two genomic segments, HA and PB1, may contribute to NS2-dependent replication as well as map such interactions down to individual nucleotides in PB1. We find that the expression of NS2 significantly alters sequence requirements for efficient replication beyond the identical U12 and U13 sequence, providing a mechanism for the divergent replication and transcription dynamics across the influenza A virus genome.
