## Supplementary Data 4 for "Efficient genome replication in influenza A virus requires NS2 and sequence beyond the canonical promoter"

### Sheet: qPCR
Number	Name	sequence 5' --> 3'	Comment
1	Common_adapter ATCATCGCAAGCAGTGGTC	ATCATCGCAAGCAGTGGTC	from Mendes, Russell. PLoS Pathog (2021)
2	200nt_barcode GACGCTTCAGCTCCTATTAG	GACGCTTCAGCTCCTATTAG	from Mendes, Russell. PLoS Pathog (2021)
3	400nt_barcode GACGCTTCTATAGTCCCAAT	GACGCTTCTATAGTCCCAAT	from Mendes, Russell. PLoS Pathog (2021)
4	800nt_barcode GACGCTTCATGGGCTGTACA	GACGCTTCATGGGCTGTACA	from Mendes, Russell. PLoS Pathog (2021)
5	1600nt_barcode GACGCTTC GTTTCCTTGGAC	GACGCTTC GTTTCCTTGGAC	from Mendes, Russell. PLoS Pathog (2021)
6	PB1d1-qPCR-F	TCCACTCGTGTTTGCTGAAC	qPCR primers to measure PB1177:385 segments with mutations
7	PB1d1-qPCR-R	CAAGTGGTTATGCCCAAAC	qPCR primers to measure PB1177:385 segments with mutations

### Sheet: mutagenesis library cloning
Number	Name	sequence 5' --> 3'	Comment
1	89_mutPCR_bind_F	ggtcgacctccgaagttggg	mutate interal target PB1 defective vRNA
2	89_mutPCR_bind_R	ttttgggccgccgggttatt	mutate interal target PB1 defective vRNA
3	89_mutPCR_entry_vec_U12	cttcggaggtcgacc agtactccggttaactgctagcg	create entry vector for mutated PB1 defective vRNA
4	89_mutPCR_entry_vec_U13	cccggcggcccaaaa tgccgactcggagcgaaagatatac	create entry vector for mutated PB1 defective vRNA

### Sheet: RACE sequencing
Number	Name	sequence 5' --> 3'	Comment
1	5'-Bm-PB1-1-G4	TATTGGTCTCAGGGAGCGAAAGCAGGCA	anneal U12 Reverse transcription primer Hoffmann et al. Arch Virol (2001)
2	PB1 cRNA RT primer	TATTGGTCTCAGGGagtagaaacaaggc	anneal U13 Reverse transcription primer
3	Template Switching Oligo (TSO)	AAGCAGTGGTATCAACGCAGAGTACATrNrG+G	Picelli et al. 2014
4	cRNAamp_Rnd1	Tctgagctcttcaatggtgg	PCR Round 1 - cRNA reaction
5	TSO-specifc_Rnd1	AAGCAGTGGTATCAACGCAGAGT	PCR Round 1 - TSO-specific
6	vRNAamp_Rnd1	caccatggatactgtcaacagg	PCR Round 1 - vRNA reaction
7	cRNAspecific_Rnd2_partial	TCGTCGGCAGCGTCAGATGTGTATAAGAGACAG cctgttgacagtatccatggtg	PCR Round 2 - cRNA partial Illumina adapter
8	TSO-specific_Rnd2_partial	GTCTCGTGGGCTCGGAGATGTGTATAAGAGACAG AAGCAGTGGTATCAACGCAGAGT	PCR Round 2 - TSO partial Illumina adapter
9	vRNAspecific_Rnd2_partial	TCGTCGGCAGCGTCAGATGTGTATAAGAGACAG tccagagcccgaattgatgc	PCR Round 2 - vRNA partial Illumina adapter

### Sheet: mutagenesis sub-amp seq
Number	Name	sequence 5' --> 3'	comment
1	Hoffmann vRNA primer	TATTGGTCTCAGGGAGCGAAAGCAGG	Reverse transcription primer Hoffmann et al. Arch Virol (2001)
2	5'-Bm-PB1-1-G4	TATTGGTCTCAGGGAGCGAAAGCAGGCA	PCR Round 1 primer Hoffmann et al. Arch Virol (2001)
3	3'-Bm-PB1-2341R	ATATGGTCTCGTATTAGTAGAAACAAGGCATTT	PCR Round 1 primer Hoffmann et al. Arch Virol (2001)
4	m89_F-over_P5-tag	TCG TCG GCA GCG TCA GAT GTG TAT AAG AGA CAG TAT TGG TCT CAG GGA GCG AA	sub amplification 1 Forward_partial Illumina adapters
5	m89amp1_R-over_P7-tag	GTC TCG TGG GCT CGG AGA TGT GTA TAA GAG ACA G tgacagtatccatggtgtat	sub amplification 1 Reverse_partial Illumina adapters
6	m89amp2_F-over_P5-tag	TCG TCG GCA GCG TCA GAT GTG TAT AAG AGA CAG agccatgggacaggaacagg	sub amplification 2 Forward_partial Illumina adapters
7	m89amp2_R-over_P7-tag	GTC TCG TGG GCT CGG AGA TGT GTA TAA GAG ACA G ggccattgcttccaatacac	sub amplification 2 Reverse_partial Illumina adapters
8	m89amp3_F-over_P5-tag	TCG TCG GCA GCG TCA GAT GTG TAT AAG AGA CAG tggttatgcccaaacagatt	sub amplification 3 Forward_partial Illumina adapters
9	m89amp3_R-over_P7-tag	GTC TCG TGG GCT CGG AGA TGT GTA TAA GAG ACA G ttatccttccagattcgaaa	sub amplification 3 Reverse_partial Illumina adapters
10	m89amp4_F-over_P5-tag	TCG TCG GCA GCG TCA GAT GTG TAT AAG AGA CAG cgaattgatgcacgaattga	sub amplification 4 Forward_partial Illumina adapters
11	m89_R-over_P7-tag	GTC TCG TGG GCT CGG AGA TGT GTA TAA GAG ACA GAT ATG GTC TCG TAT TAG TAG	sub amplification 4 Reverse_partial Illumina adapters

### Sheet: Cloning Primers 
Number	Name	sequence 5' --> 3'	Comment
Primers for Length Variants
1	M_vRNA_100_UP	CGTGTAGGCGATGGCTGAGGGAAGAATATCGAAAGG	For generating 200nt variant of M
2	M_vRNA_200_UP	CGTGTAGGCGATGGCATATTGTGGATTCTTGATCGTCT	For generating 400nt variant of M
3	M_vRNA_400_UP	CGTGTAGGCGATGGCGGCCATGGATATTGCTAGTC	For generating 800nt variant of M
4	M_vRNA_800_UP	CGTGTAGGCGATGGCTGCCCAGTGAGCGGGGACTG	For generating 1600nt variant of M
5	M_vRNA_100_DOWN	ACTGCTTGCGATGATTGCGATCTCGGCTTTGAGGG	For generating 200nt variant of M
6	M_vRNA_200_DOWN	ACTGCTTGCGATGATTCCCCTTAGTCAGAGGTGAC	For generating 400nt variant of M
7	M_vRNA_400_DOWN	ACTGCTTGCGATGATGGCAAGTGCACCAGCAGAAT	For generating 800nt variant of M
8	M_vRNA_800_DOWN	ACTGCTTGCGATGATTGCAATGACGAGAGGATCAC	For generating 1600nt variant of M
9	NA_vRNA_100_UP	CGTGTAGGCGATGGCGGTGTGAATAGTGATACTGTAGATTGG	For generating 200nt variant of NA
10	NA_vRNA_200_UP	CGTGTAGGCGATGGCAGGGCTAGACTGTATGAGGCC	For generating 400nt variant of NA
11	NA_vRNA_400_UP	CGTGTAGGCGATGGCAAGGGATTTTCATATAAGTATGGCA	For generating 800nt variant of NA
12	NA_vRNA_800_UP	CGTGTAGGCGATGGCTGAAACCATAAAAAGTTGGAGG	For generating 1600nt variant of NA
13	NA_vRNA_100_DOWN	ACTGCTTGCGATGATTCCTATTTGCAATATTAGGCTAATTAT	For generating 200nt variant of NA
14	NA_vRNA_200_DOWN	ACTGCTTGCGATGATCAGCAACAACTTTATAGGTAATGC	For generating 400nt variant of NA
15	NA_vRNA_400_DOWN	ACTGCTTGCGATGATCTTGTCATTCAGTAAGGCGC	For generating 800nt variant of NA
16	NA_vRNA_800_DOWN	ACTGCTTGCGATGATCGTAGTGAGAATTAGGTGCATTC	For generating 1600nt variant of NA
17	NP_vRNA_100_UP	CGTGTAGGCGATGGCCGATCGTGCCCTCCTTTGAC	For generating 200nt variant of NP
18	NP_vRNA_200_UP	CGTGTAGGCGATGGCAGAACCGAAATCATAAGGCTG	For generating 400nt variant of NP
19	NP_vRNA_400_UP	CGTGTAGGCGATGGCTGGAATCAAGTACCCTTGAAC	For generating 800nt variant of NP
20	NP_vRNA_800_UP	CGTGTAGGCGATGGCCAAGTGAGAGAGAGCCGGAA	For generating 1600nt variant of NP
21	NP_vRNA_100_DOWN	ACTGCTTGCGATGATGTTCTCCATCAGTCTCCATCTG	For generating 200nt variant of NP
22	NP_vRNA_200_DOWN	ACTGCTTGCGATGATTAATCACTGAGTTTAAGTTCGGTG	For generating 400nt variant of NP
23	NP_vRNA_400_DOWN	ACTGCTTGCGATGATTTCGTCTTATTTCTTCTTTGTCATAA	For generating 800nt variant of NP
24	NP_vRNA_800_DOWN	ACTGCTTGCGATGATTCAGCATTTCCTGGATTCCG	For generating 1600nt variant of NP
25	NS_vRNA_100_UP	CGTGTAGGCGATGGCCATTTATGCAAGCCTTACAACTATT	For generating 200nt variant of NS
26	NS_vRNA_200_UP	CGTGTAGGCGATGGCTGGCGGGAACAATTAGGTCA	For generating 400nt variant of NS
27	NS_vRNA_400_UP	CGTGTAGGCGATGGCAATTGTTGGCGAAATTTCAC	For generating 800nt variant of NS
28	NS_vRNA_800_UP	CGTGTAGGCGATGGCTTGCAGACCAAGAACTAGGTG	For generating 1600nt variant of NS
29	NS_vRNA_100_DOWN	ACTGCTTGCGATGATTGGTCTGCAACTCTTTTGCG	For generating 200nt variant of NS
30	NS_vRNA_200_DOWN	ACTGCTTGCGATGATGGTGGCTGTTTCGATGTCCA	For generating 400nt variant of NS
31	NS_vRNA_400_DOWN	ACTGCTTGCGATGATTCCATGATCGCCTGGTCCAT	For generating 800nt variant of NS
32	NS_vRNA_800_DOWN	ACTGCTTGCGATGATTGCATAAATGTTATTTGCTCAAA	For generating 1600nt variant of NS
33	PA_vRNA_100_UP	CGTGTAGGCGATGGCGCTTCTTGGTTCAACTCCTTC	For generating 200nt variant of PA
34	PA_vRNA_200_UP	CGTGTAGGCGATGGCGGCTCTTAGGGACAACCTGG	For generating 400nt variant of PA
35	PA_vRNA_400_UP	CGTGTAGGCGATGGCGAGAAAGACATGACCAAAGAGTT	For generating 800nt variant of PA
36	PA_vRNA_800_UP	CGTGTAGGCGATGGCTAATGCATCCTGTGCAGCAA	For generating 1600nt variant of PA
37	PA_vRNA_100_DOWN	ACTGCTTGCGATGATCTCCATACTCTTTCATTGCCTT	For generating 200nt variant of PA
38	PA_vRNA_200_DOWN	ACTGCTTGCGATGATTCGCCTTGCTCATCGATGAA	For generating 400nt variant of PA
39	PA_vRNA_400_DOWN	ACTGCTTGCGATGATCTCTCCTTGTTACTCCAATTTCG	For generating 800nt variant of PA
40	PA_vRNA_800_DOWN	ACTGCTTGCGATGATGGTTCAATTCTAGCATTTACTTCTTT	For generating 1600nt variant of PA
41	PB2_vRNA_100_UP	CGTGTAGGCGATGGCCGGAACTCTAGCATACTTACTGACA	For generating 200nt variant of PB2
42	PB2_vRNA_200_UP	CGTGTAGGCGATGGCACCAGCATTAAGCATAAATGAAC	For generating 400nt variant of PB2
43	PB2_vRNA_400_UP	CGTGTAGGCGATGGCAATGTGAGGGGATCAGGAAT	For generating 800nt variant of PB2
44	PB2_vRNA_800_UP	CGTGTAGGCGATGGCGGACCAACGTGGGAATGTAC	For generating 1600nt variant of PB2
45	PB2_vRNA_100_DOWN	ACTGCTTGCGATGATCGGTGGTTTTTGTGAGTATCT	For generating 200nt variant of PB2
46	PB2_vRNA_200_DOWN	ACTGCTTGCGATGATGTAATTGGATATTTCATTGCCA	For generating 400nt variant of PB2
47	PB2_vRNA_400_DOWN	ACTGCTTGCGATGATACCTTTCGACTTTTTCAAAATAAG	For generating 800nt variant of PB2
48	PB2_vRNA_800_DOWN	ACTGCTTGCGATGATCTTTGATCAACATCATCATTCC	For generating 1600nt variant of PB2
49	BC1	GCCATCGCCTACACGACGCTTC AGCTCCTATTAG CGTTGACCACTGCTTGCGATGAT	used to introduce the 200nt barcode
50	BC2	GCCATCGCCTACACGACGCTTC TATAGTCCCAAT CGTTGACCACTGCTTGCGATGAT	used to introduce the 400nt barcode
51	BC3	GCCATCGCCTACACGACGCTTC ATGGGCTGTACA CGTTGACCACTGCTTGCGATGAT	used to introduce the 800nt barcode
52	BC4	GCCATCGCCTACACGACGCTTC GTTTCCTTGGAC CGTTGACCACTGCTTGCGATGAT	used to introduce the 1600nt barcde
Primers for PB1 mutant generation
1	PB1_full_del_75-125-F	atggtggtcgaaatcaattcgtgcatcaattcg	Generation of internal deletion of 75-125nt in PB1 deletion vRNA
2	PB1_full_del_75-125-R	gatttcgaccaccattgaagagctcagacg	Generation of internal deletion of 75-125nt in PB1 deletion vRNA
3	PB1_full_del_149-225-F	caatcgggtatccatggtgtatcctgttcc	Generation of internal deletion of 2116-2192nt in PB1 deletion vRNA
4	PB1_full_del_149-225-R	atggatacccgattgatgggccactgcc	Generation of internal deletion of 2116-2192nt in PB1 deletion vRNA
5	PB1_full_A2322T_F	ccttcatgaT aaaatgccttgtttctacta	Generation of U20A mutation in PB1 deletion and full length vRNA
6	PB1_full_A2322T_R	cattttA tcatgaaggacaagctaaat	Generation of U20A mutation in PB1 deletion and full length vRNA
7	PB1_full_C2314G_F	cttgtcGttcatgaaaaaatgccttgt	Generation of G28C mutation in PB1 deletion and full length vRNA
8	PB1_full_C2314G_R	ttttcatgaaCgacaagctaaattcac	Generation of G28C mutation in PB1 deletion and full length vRNA
9	PB1_full _G23C_F	catctactGaaatggtttgcctg	Generation of C2319G mutation in PB1 deletion and full length vRNA
10	PB1_full _G23C_R	ccatttCagtagatgtcaatccgac	Generation of C2319G mutation in PB1 deletion and full length vRNA
11	PB1_full _A7C_F	ttgcctgcGttcgctcccccccaacttcg	Generation of U2335G mutation in PB1 deletion and full length vRNA
12	PB1_full _A7C_R	agcgaaCgcaggcaaaccatttgaatgg	Generation of U2335G mutation in PB1 deletion and full length vRNA

### Sheet: Primer extension
Number	Name	sequence 5' --> 3'	Comment
1	c/mRNA-specific primer	TCCATGGTGTATCCTGTTCC	32P labeled reverse transcription primer specific to PB1 cRNA and mRNA
2	vRNA-specific primer	CGAATTGATTTCGAATCTGG	32P labeled reverse transcription primer specific to PB1 vRNA
3	5S rRNA-specific primer	TCCCAGGCGGTCTCCCATCC	32P labeled reverse transcription primer specific to human 5s rRNA
